# HOT1 functions as a homodimer to promote ALT-permissive chromatin

**DOI:** 10.64898/2026.11.02.763659

**Authors:** Alexia Hillairet, Nurkaiyisah Zaal Anuar, Nivedita Kumar, Vartika Khanchandani, Jia Hui Tee, Michelle Yaochai, Chai Yeen Goh, Falk Butter, Lars Nordenskiöld, Aghil Soman, Dennis Kappei

## Abstract

Telomere homeostasis is a tightly regulated and dynamic process sustained by a network of proteins that organize telomeric chromatin and safeguard chromosome stability. In ALT-positive cells, telomere maintenance relies on recombination-based mechanisms and is modulated by local chromatin states and epigenetic regulation. Here, we show that the telomeric binding protein HOT1 (HMBOX1) requires dimerization – depending both on interaction with the dimerization-mediators DYNLL1/2 and its intrinsic HNFp1 domain – for its stable association with telomeres *in vivo*. Loss of HOT1 leads to an epigenetic switch from H3K9acK14ac to H3K9me3 at telomeres accompanied by attenuated ALT activity as illustrated by reduced ALT recombination by-products (C-circles) and a decrease in telomere dysfunction-induced foci (TIFs). We further show via binding assays and cross-linking mass spectrometry (XL-MS) analyses that HOT1 directly interacts with telomeric nucleosomes, providing a molecular basis for its involvement in telomeric chromatin organization. Collectively, these findings suggest that HOT1 functions as a homodimer to promote a telomeric chromatin state that is highly permissive for ALT recombination.
