## Supplementary Table 7 for "HOT1 functions as a homodimer to promote ALT-permissive chromatin"

### Sheet: Sheet1
Supplementary Table 7_Oligonucleotides used in this study
Cloning		Oligonucleotides sequence 5' ® 3'
pOZ_FH_N cloning
eGFP tag insertion forward		CCAGATCTTCCGCTCGATGAACCATGGCTAGCAAAGGAGAAGAACTTTTC
eGFP tag insertion reverse		GAGTCCTCCGGCGTAGTCGGGCACTTTGTAGAGCTCATCCATGCC
puromycin insertion forward		GGTTTTCCTTTGAAAAACACGATAATACCATGACCGAGTACAAGC
puromycin insertion reverse		CTTTAACAAATTGGACTAATCCGGATCCTTTAACTGGCACCGGGCTTG
neomycin insertion forward		GGTTTTCCTTTGAAAAACACGATAATACCATGATTGAACAAGATGGATTGCACGC
neomycin insertion reverse		CTTTAACAAATTGGACTAATCCGGATCCTTCAGAAGAACTCGTCAAGAAGGCGATAG
XhoI-HOT1 insert forward		CTCGAGATGCTTAGTTCCTTTCCAGT
NotI-HOT1 insert reverse		GCGGCCGCCTAGTCATCATCCAGGGC
XhoI-DYNLL1 insert forward		GACTACGCCGGAGGACTCGAGATGTGCGACCGAAAGGCC
NotI-DYNLL1 insert reverse		CCCGGATCTCTCGATGCGGCCGCTTAACCAGATTTGAACAGAAGAATGG
XhoI-DYNLL2 insert forward		GACTACGCCGGAGGACTCGAGATGTCTGACCGGAAGGCAGTG
NotI-DYNLL2 insert reverse		CCCGGATCTCTCGATGCGGCCGCCTAGCCTGACTTGAAGAGGAGGAT
pOZ_FH sequencing forward		AAGTAGACGGCATCGCAGC
pOZ_FH sequencing reverse		CGGCCTTATTCCAAGCGGC
Q5 site-directed muatgenesis
TQT-motif deletion forward		CAGCATTCGGGAATGTCC
TQT-motif deletion reverse		GGAAGCTGTAGCTGTAGAG
R271A mutant forward		ACGAGGGAGTGCCTTTACCTGGAGAAAG
R271A mutant reverse		CGCAGTCGGAAAGTACCA
HNF1p domain deletion forward		TTGGACCGTCTTGATC
HNF1p domain deletion reverse		TGTATAATGAGACATGGTTTC
shRNA
Control shGFP forward		CCGGACAACAGCCACAACGTCTATACTCGAGTATAGACGTTGTGGCTGTTGTTTTTTG
Control shGFP reverse		AATTCAAAAAACAACAGCCACAACGTCTATACTCGAGTATAGACGTTGTGGCTGTTGT
DYNLL1 shRNA_1 forward		CCGGACAAGGACTGCAGCCTAAATTCTCGAGAATTTAGGCTGCAGTCCTTGTTTTTTG
DYNLL1 shRNA_1 reverse		AATTCAAAAAACAAGGACTGCAGCCTAAATTCTCGAGAATTTAGGCTGCAGTCCTTGT
DYNLL1 shRNA_2 forward		CCGGACCAAACACTTCATCTACTTCCTCGAGGAAGTAGATGAAGTGTTTGGTTTTTTG
DYNLL1 shRNA_2 reverse		AATTCAAAAAACCAAACACTTCATCTACTTCCTCGAGGAAGTAGATGAAGTGTTTGGT
HOT1 shRNA_1 forward		CCGGGAGGGAGAATAATGAGCGATTCTCGAGAATCGCTCATTATTCTCCCTCTTTTTG
HOT1 shRNA_1 reverse		AATTCAAAAAGAGGGAGAATAATGAGCGATTCTCGAGAATCGCTCATTATTCTCCCTC
HOT1 shRNA_2 forward		CCGGGCCTGGCTGTTATGGAAAGTTCTCGAGAACTTTCCATAACAGCCAGGCTTTTTG
HOT1 shRNA_2 reverse		AATTCAAAAAGCCTGGCTGTTATGGAAAGTTCTCGAGAACTTTCCATAACAGCCAGGC
pLKO.1 sequencing forward		GACTATCATATGCTTACCGT
pLKO.1 sequencing reverse		GTATGTCTGTTGCTATTATGTCTA
Gene expression		Oligonucleotides sequence 5' ® 3'
TBP qPCR forward		TTCGGAGAGTTCTGGGATTG
TBP qPCR reverse		CTCATGATTACCGCAGCAAA
HOT1 qPCR forward		GTGTCCCCTTTCCCTGCTAC
HOT1 qPCR reverse		ACGTCCCCTGCTTTTCTCTG
DYNLL1 qPCR forward		CGGAAGAGATGCAACAGGAC
DYNLL1 qPCR reverse		CACTTGGCCCAGGTAGAAGT
DYNLL2 qPCR forward		AGGCAGTGATCAAGAACGCA
DYNLL2 qPCR reverse		CCCACGATACAATGCCAGGT
ORC1 qPCR forward
ORC1 qPCR reverse
CHD3 qPCR forward
CHD3 qPCR reverse
TERRA retrotranscription		CCCTAACCCTAACCCTAACCCTAACCCTAA
TBP retrotranscription		GCTGGAAAACCCAACTTCTG
1q-21q-22q TERRA qPCR forward		TCTCGGTGCGCAGGATTCAGA
1q-21q-22q TERRA qPCR reverse		GTCACAGACCAGTTAGAATG
9p-XqYq TERRA qPCR forward		TTCCGCACTGAACCGCTCTAA
9p-XqYq TERRA qPCR reverse		GCAGCCATGAATAATCAAGGT
1-2-10-14-20-22 TERRA qPCR forward		CTGATTATTCAGGGCTGCAAA
1-2-10-14-20-22 TERRA qPCR reverse		GCCGCATCGACGGTGAATAA
1q-2q-4q-10q-13q-21q-22q TERRA forward		GCCTTGCCTTGGGAGAATCTCG
1q-2q-4q-10q-13q-21q-22q TERRA reverse		AAAGCGGGAAACGAAAAGCCTCTC
16p-TERRA forward		TGTGTTTCAACGCTGCAACTG
16p-TERRA reverse		AGTTAGAACGGTTCAGTGTG
DNA pull-down probes		Oligonucleotides sequence 5' ® 3'
TTAGGG probes forward		TTAGGGTTAGGGTTAGGGTTAGGGTTAGGGTTAGGGTTAGGGTTAGGGTTAGGGTTAGGG
TTAGGG probes reverse		AACCCTAACCCTAACCCTAACCCTAACCCTAACCCTAACCCTAACCCTAACCCTAACCCT
GTGAGT probes forward		GTGAGTGTGAGTGTGAGTGTGAGTGTGAGTGTGAGTGTGAGTGTGAGTGTGAGTGTGAGT
GTGAGT probes reverse		ACACTCACACTCACACTCACACTCACACTCACACTCACACTCACACTCACACTCACACTC
