## Supplementary Table 8 for "HOT1 functions as a homodimer to promote ALT-permissive chromatin"

### Sheet: Sheet1
Supplementary Table 8_Antibodies used in this study
Antibody				Applications
Target	Host	Cat. nr.	Brand	IF	WB	IP-WB	ChIP slotblot	(Ch)IP-MS
Flag M2	mouse	F1804	Sigma	1:500	1:1000	-	1 µg	-
a-GFP	mouse	11814460001	Roche	-	1:1000	-	-	-
SP100	rabbit	HPA17384	Atlas	1:1000	-	-	-	-
TRF2	rabbit	NB110-57130	Novus-Biologicals	1:500	1:1000	-	-	10 µg
RAP1	mouse	ab14404	Abcam	1:750	-	-	-	-
53BP1	rabbit	NB100-304	Novus-Biologicals	1:1000	-	-	-	-
HOT1 A62	mouse	N/A	MPI-CBG	1:750	-	-	-	-
HOT1 C27	mouse	N/A	MPI-CBG	-	-	-	-	10 µg
H3	rabbit	ab1791	Abcam	-		-	0.8 µg	-
H3.3	rabbit	ab1768	Abcam	-		-	0.8 µg	-
H3K14ac	rabbit	C15410310	Diagenode	-		-	0.8 µg	-
H3K9ac	rabbit	C15210015	Diagenode	-		-	0.8 µg	-
H3K9/14ac	rabbit	C15410200	Diagenode	-		-	0.8 µg	-
H3K9me3	rabbit	ab8898	Abcam	-		-	0.8 µg	-
ORC1	rat	sc-23887	SCBT	-	-	-	2 µg	-
a-tubulin	mouse	N/A	MPI-CBG	1:50000	-	-	-	-
mseIgG2a_Alexa fluor 488	goat	A-21131	Thermo	1:500
mseIgG2b_Alexa fluor 546	goat	A-21143	Thermo	1:1000
IgG1rb_Alexa fluor 647	goat	A-21240	Thermo	1:500
IgG	mouse	015-000-003	Jackson Immuno Research	-	-	-	0.8 µg	10 µg
IgG	rabbit	011-000-003	Jackson Immuno Research	-	-	-	0.8 µg	10 µg
IgG	rat	ab37361	Abcam	-	-	-	2 µg	-
Magnetic beads			Applications
	Cat. nr.	Brand	IP-WB	ChIP slotblot	(Ch)IP-MS
GFP-Trap®	gtma-20	Proteintech	3 µL	-	-
Flag-M2	M8823	Sigma-Aldrich	20 µL	20 µL	50 µL
DynabeadsÔ Protein G	10007D	Thermo	25 µL	12.5 µL	150 µL
